# Cyanochelin uptake reveals an exclusively cyanobacterial class of AMIN-domain TonB-dependent transporters

**DOI:** 10.64898/2026.07.30.741596

**Authors:** Jan Mašek, Berness Peter Falcao, Lucie Kajan Grodecká, Vojtěch Hudzieczek, Tomáš Galica, Petra Urajová, Roman Sobotka, Lucie Kovářová, Roman Hobza, Pavel Hrouzek

**Author notes:** Correspondence to: Pavel Hrouzek, Roman Hobza.

## Abstract

Siderophore transport is central to microbial competition, because it determines access to iron, frequently a limiting nutrient. While siderophore-mediated iron uptake via TonB-dependent transporters (TBDTs) has been extensively studied in heterotrophic bacteria, little is known about the functionality and specificity of TBDTs in cyanobacteria. In the present study we functionally characterise the import system of cyanochelin B, a photolytic *β*-hydroxy aspartate siderophore produced by several filamentous cyanobacteria, including *Leptolyngbya* sp. NIES-3755.

We have identified a cyanochelin B putative transport cassete localized in the vicinity of the cyanochelin biosynthetic gene cluster in *Leptolyngbya* genome. By expressing the import genes heterologously in a model unicellular cyanobacterium *Synechocystis* sp. PCC 6803, we established that the transport cassette reconstitutes cyanochelin B-dependent growth, consistent with cyanochelin-mediated iron acquisition. Systematic gene dissection showed that the TBDT (CctA) and the substrate-binding protein (CctB), responsible for binding the siderophore in the periplasm, are alone sufficient for cyanochelin import into *Synechocystis* cells, with the permeases, ATPase and a cassette-associated ferredoxin supplied *in trans* by the host. CctA carries an N-terminal AMIN domain, a fusion found only in cyanobacterial TBDTs. The cassette accepts the structurally similar cyanochelin A but not cyanochelin C, enterobactin or pyoverdine, indicating limited promiscuity. The phylogenetic placement of cyanochelin receptors within a broader clade containing citrate-hydroxamate-type siderophore receptors suggests an evolutionary link between transport systems for chemically distinct cyanobacterial siderophores. Our study reports the first functional heterologous expression of a cyanobacterial TonB-dependent transporter and establishes *Synechocystis* as a promising platform for cyanobacterial xenosiderophore-uptake studies.
