## Supplementary tables, each table as a reparate sheet for "Cyanochelin uptake reveals an exclusively cyanobacterial class of AMIN-domain TonB-dependent transporters"

### Sheet: Table S1
Taxon	UniProt ID	Protein
Escherichia coli K12	P06971	FhuA
Bacteroides fragilis	A0A015SJR2
Myxococcus fulvus	A0A511STB0
Salmonella typhimurium (strain LT2 / SGSC1412 / ATCC 700720)	P0CL48	FoxA
Nostoc sp. (strain PCC 7120 / SAG 25.82 / UTEX 2576)	Q8YZR0	SchT
Escherichia coli K12	P06129	BtuB
Pseudomonas aeruginosa (strain UCBPP-PA14)	A0A0H2ZI93	CntO
Pseudomonas aeruginosa (strain ATCC 15692 / DSM 22644 / CIP 104116 / JCM 14847 / LMG 12228 / 1C / PRS 101 / PAO1)	P48632	FpvA
Rhizobium meliloti (strain 1021)	Q9Z3Q5	RhtA
Pseudomonas aeruginosa (strain ATCC 15692 / DSM 22644 / CIP 104116 / JCM 14847 / LMG 12228 / 1C / PRS 101 / PAO1)	P13036	FecA
Escherichia coli K12	P14542	IutA
Pseudomonas aeruginosa (strain ATCC 15692 / DSM 22644 / CIP 104116 / JCM 14847 / LMG 12228 / 1C / PRS 101 / PAO1)	PA4156	FvbA

### Sheet: Table S2
Strains	Genotype
∆futC	∆sll1878
CctABDEF	∆sll1878 psbA::(cctA-cctB-cctD-cctE-cctF)
CctAB	∆sll1878 psbA::(cctA-cctB)
CctABD	∆sll1878 psbA::(cctA-cctB-cctD)
CctABEF	∆sll1878 psbA::(cctA-cctB-cctE-cctF)
CctAD	∆sll1878 psbA::(cctA-cctD)
CctAEF	∆sll1878 psbA::(cctA-cctE-cctF)
CctBDEF	∆sll1878 psbA::(cctB-cctD-cctE-cctF)
CctDEF	∆sll1878 psbA::(cctD-cctE-cctF)
Primers	Sequence
Lept_TBDT_var1_R	ATTGAAGGAGAGTGCAATTTGCAGATTATTCTAAGTTCCAGGTTTACGCGCC
Lept_TBDT_var2_p1_R	AGTTGTCATCATCTAAGTTCCAGGTTTA
Lept_TBDT_var2_p2_F	TAGATGATGACAACTCTAGAAACTCTCAG
Lept_TBDT_var2_p2_R	ATTGAAGGAGAGTGCAATTTGCAGATTATTCTAACCATCACAGCGCCTCAATT
Lept_TBDT_var3_p1_R	GGGAGGATCAACCATCTAAGTTCCAGGTTTACGCGCC
Lept_TBDT_var3_p2_F	AAACCTGGAACTTAGATGGTTGATCCTCCCACCTC
Lept_TBDT_var4_p1_R	TAGAGTTGTCATCATCTAGAATGTAATGGCATAGCGGAG
Lept_TBDT_var4_p2_F	GCCATTACATTCTAGATGATGACAACTCTAGAAACTCTCAGC
Lept_TBDT_var5_p1_F	GGGAGGATCAACCATCTAGAATGTAATGGCATAGCGGAG
Lept_TBDT_var5_p2_F	GCCATTACATTCTAGATGGTTGATCCTCCCACCTCC
Lept_TBDT_var6_p1_F	ATCGACAAATACATAAGGAATTATAACCATATGGGTAAAACCGAAGTACCAG
Lept_TBDT_var7_F	ATCGACAAATACATAAGGAATTATAACCATATGATGACAACTCTAGAAACTCTCAGC
Lep_TBDT_var6_diag_R	AAAGCTGCGAGTTGTGTACG
Lep_TBDT_var7_diag_R	GAGCAAGCGACATCCACATT
imp1_g_F	ATCGACAAATACATAAGGAATTATAACCATATGAAACAGCAGCTATCAAGCTATCTT
imp1_g_R	TAGAGTTGTCATTATCTAAGTTCCAGGTTTACGCGC
imp3_g_F	AAACCTGGAACTTAGATAATGACAACTCTAGAAACTCTCAGC
imp3_g_R	ATTGAAGGAGAGTGCAATTTGCAGATTATTCTAGCGATCGCGATGTTGC
TBDT_diag_F	CAGAACTATGGTAAAGGCGCAC
TBDT_diag_imp1_R	TGCTCGGTCTGGTTGAGC
Lept_TBDT_diag_R2	GATCCTTCTGTGCGGGTTTG
Plasmids
pam68-Ery-FLAG	pPD-FLAG derived plasmid
psbA-CctABDEF	pam68-Ery-FLAG with pam68 locus swaped for cctA-cctB-cctD-cctE-cctF
psbA-CctAB	pam68-Ery-FLAG with pam68 locus swaped for cctA-cctB
psbA-CctABD	pam68-Ery-FLAG with pam68 locus swaped for cctA-cctB-cctD
psbA-CctABEF	pam68-Ery-FLAG with pam68 locus swaped for cctA-cctB-cctE-cctF
psbA-CctAD	pam68-Ery-FLAG with pam68 locus swaped for cctA-cctD
psbA-CctAEF	pam68-Ery-FLAG with pam68 locus swaped for cctA-cctE-cctF
psbA-CctBDEF	pam68-Ery-FLAG with pam68 locus swaped for cctB-cctD-cctE-cctF
psbA-CctDEF	pam68-Ery-FLAG with pam68 locus swaped for cctD-cctE-cctF

### Sheet: Table S3
Organism	Assembly	Nucleotide accession	IucC assession	Identity (%)	E-value	Tree representative
Cyanobacterium aponinum PCC 10605	GCF_000317675.1	NC_019776.1	WP_015219140.1	73.81	0.0	WP_342597234.1
Cyanobacterium aponinum UTEX 3221	GCF_035320825.1	NZ_CP141254.1	WP_324281959.1	74.658	0.0	WP_342597242.1
Cyanobacterium aponinum UTEX 3222	GCF_038630775.1	NZ_CP141255.1	WP_342597048.1	74.658	0.0	WP_342597234.1
Geitlerinema sp. PCC 7407	GCF_000317045.1	NC_019703.1	WP_015171853.1	73.356	0.0	WP_015172072.1
Halotia branconii CENA392	GCF_029953635.1	NZ_CP124543.1	WP_281482628.1	77.722	0.0	WP_281482635.1
Nostoc sp. MS1	GCF_019976755.1	NZ_AP023441.1	WP_224087448.1	89.632	0.0	WP_067770660.1
Nostoc sp. NIES-3756	GCF_001548375.1	NZ_AP017295.1	WP_067770646.1	90.134	0.0	WP_067770660.1
Nostoc sp. PCC 7120 = FACHB-418	GCF_000009705.1	NC_003272.1	WP_044520601.1	100.0	0.0	Q8YZR0
Oxynema aestuarii AP17	GCF_012295525.1	NZ_CP051167.1	WP_168568706.1	71.022	0.0	WP_210437198.1
Picosynechococcus sp. PCC 7002	GCF_000019485.1	NC_010474.1	WP_012305496.1	68.687	0.0	WP_012305483.1
Picosynechococcus sp. PCC 7117	GCF_963870475.1	NZ_CAWMSO010000006.1	WP_084449071.1	68.35	0.0	WP_065711847.1
Trichormus variabilis ATCC 29413	GCF_000204075.1	NC_007410.1	WP_011319586.1	93.96	0.0	Q8YZR0
[Leptolyngbya] sp. PCC 7376	GCF_000316605.1	NC_019683.1	WP_015135997.1	67.677	0.0	WP_160148537.1
[Phormidium] sp. ETS-05	GCF_016446395.1	NZ_CP051168.1	WP_199249186.1	71.886	0.0	WP_199249193.1

### Sheet: Table S4
Strain	Fe	Siderophore	resp_vs_ctrl	SE	p.value	signif
WT	2	0	0.102444988557213	0.348185654756365	0.999987965926626	ns
CctABDEF	2	0	-0.00348835893452787	0.389283396412751	1	ns
CctAD	2	0	-0.169804062894503	0.348185654756362	0.999232342457651	ns
CctAEF	2	0	0.00365949814736471	0.348185654756364	1	ns
CctAB	2	0	-0.0426209711793391	0.348185654756366	0.999999994551575	ns
CctABD	2	0	-0.168229019795945	0.348185654756368	0.999286187834903	ns
CctABEF	2	0	-0.334971773264695	0.348185654756366	0.927257498558941	ns
CctBDEF	2	0	-0.12840834568165	0.348185654756365	0.99991932191241	ns
CctDEF	2	0	-0.0561389498002288	0.348185654756365	0.999999936904236	ns
WT	4	0	-0.0293515033952917	0.348185654756365	0.999999999806092	ns
CctABDEF	4	0	-0.0540886958694953	0.389283396412753	0.999999983159185	ns
CctAD	4	0	-0.228106744280098	0.348185654756365	0.993162686416284	ns
CctAEF	4	0	0.0275593218608211	0.348185654756365	0.999999999889748	ns
CctAB	4	0	-0.119460037347844	0.348185654756365	0.999955815694734	ns
CctABD	4	0	-0.197607133109042	0.348185654756365	0.997565058400813	ns
CctABEF	4	0	-0.337254099995693	0.348185654756364	0.924613258061431	ns
CctBDEF	4	0	-0.153978754754585	0.348185654756365	0.999645564071518	ns
CctDEF	4	0	-0.0932062065494125	0.348185654756365	0.999994650538023	ns
WT	8	0	-0.215961607806167	0.348185654756365	0.995351262439206	ns
CctABDEF	8	0	-0.0614278766914669	0.389283396412753	0.999999947868477	ns
CctAD	8	0	-0.326255256711555	0.348185654756365	0.936736916533118	ns
CctAEF	8	0	0.0458509259568096	0.348185654756365	0.999999989553137	ns
CctAB	8	0	-0.221252131658472	0.348185654756365	0.994478946630796	ns
CctABD	8	0	-0.245673055673786	0.348185654756365	0.988659212806873	ns
CctABEF	8	0	-0.554249394516536	0.348185654756365	0.509227187877527	ns
CctBDEF	8	0	-0.214332065520834	0.348185654756365	0.995596278214558	ns
CctDEF	8	0	-0.211392001317698	0.348185654756365	0.996012995487115	ns
WT	0	2	0.198474982188643	0.348185654756365	0.997484836015833	ns
CctABDEF	0	2	0.968190794002577	0.389283396412753	0.0879397832948153	ns
CctAD	0	2	0.246787283763451	0.348185654756365	0.988310695562146	ns
CctAEF	0	2	0.0868625478962597	0.348185654756365	0.999997091230555	ns
CctAB	0	2	0.74917592314237	0.348185654756365	0.188539538384671	ns
CctABD	0	2	0.847885449001666	0.348185654756365	0.0997269975871619	ns
CctABEF	0	2	0.922727888143227	0.348185654756365	0.0581889175977574	ns
CctBDEF	0	2	-0.197939676134757	0.348185654756366	0.997534488063529	ns
CctDEF	0	2	0.159419030711224	0.348185654756365	0.999532694074061	ns
WT	2	2	0.241022452461078	0.348185654756365	0.990025819192804	ns
CctABDEF	2	2	0.9969541153534	0.389283396412753	0.0732742465071757	ns
CctAD	2	2	0.120646002496427	0.348185654756365	0.999952004128031	ns
CctAEF	2	2	0.0231986868735946	0.348185654756365	0.999999999976488	ns
CctAB	2	2	0.84203136629867	0.348185654756365	0.103816953556814	ns
CctABD	2	2	1.01331221714461	0.348185654756365	0.0283706724406984	*
CctABEF	2	2	0.978836311449944	0.348185654756365	0.0375923154014902	*
CctBDEF	2	2	-0.109172135820983	0.348185654756366	0.999979322581262	ns
CctDEF	2	2	0.0840563850381189	0.348185654756365	0.99999781243323	ns
WT	4	2	0.153865816272693	0.348185654756365	0.999647579200503	ns
CctABDEF	4	2	0.931346326288873	0.389283396412753	0.110499759452605	ns
CctAD	4	2	0.0743571572561506	0.348185654756365	0.999999249215439	ns
CctAEF	4	2	0.00699515405719547	0.348185654756365	1	ns
CctAB	4	2	0.859594422946746	0.348185654756365	0.0920342248564086	ns
CctABD	4	2	1.07054873329146	0.348185654756365	0.0173937878230972	*
CctABEF	4	2	0.934416678560632	0.348185654756365	0.0532906949156426	ns
CctBDEF	4	2	-0.0928615213053405	0.348185654756365	0.999994819239685	ns
CctDEF	4	2	0.105595416852688	0.348185654756365	0.999984419514418	ns
WT	8	2	-0.0941406478737474	0.348185654756365	0.999994171304442	ns
CctABDEF	8	2	0.67113124454148	0.389283396412753	0.416326501241527	ns
CctAD	8	2	-0.143365523790041	0.348185654756366	0.999800697066539	ns
CctAEF	8	2	0.00191001265910737	0.348185654756365	1	ns
CctAB	8	2	0.676026810926859	0.348185654756365	0.285610130235362	ns
CctABD	8	2	0.6629231852231	0.348185654756365	0.305870112425735	ns
CctABEF	8	2	0.72855225952059	0.348185654756365	0.213027267983587	ns
CctBDEF	8	2	-0.150010581171051	0.348185654756365	0.999712522312287	ns
CctDEF	8	2	-0.094813080869083	0.348185654756365	0.999993802709372	ns
WT	0	4	0.0611367497425982	0.348185654756365	0.999999865828039	ns
CctABDEF	0	4	1.1384150388727	0.389283396412753	0.0272347781365918	*
CctAD	0	4	0.267201712613966	0.348185654756365	0.980401682945509	ns
CctAEF	0	4	0.130908296970515	0.348185654756365	0.999905361796431	ns
CctAB	0	4	0.87785418519878	0.348185654756365	0.080902038597611	ns
CctABD	0	4	1.1067461634841	0.348185654756365	0.0126151307471594	*
CctABEF	0	4	1.09536573804963	0.348185654756365	0.0139567796240936	*
CctBDEF	0	4	-0.152684396056523	0.348185654756365	0.999668691398742	ns
CctDEF	0	4	0.172098220419016	0.348185654756365	0.99914786919081	ns
WT	2	4	0.0886744150421379	0.348185654756366	0.999996521942044	ns
CctABDEF	2	4	1.07989611704343	0.389283396412753	0.0417661324661784	*
CctAD	2	4	0.117996998711691	0.348185654756366	0.999960156313026	ns
CctAEF	2	4	0.0203185802262299	0.348185654756365	0.999999999992849	ns
CctAB	2	4	0.984795043422547	0.348185654756365	0.0357859339255556	*
CctABD	2	4	1.15760428571384	0.348185654756365	0.00770882444286269	**
CctABEF	2	4	1.01405535756072	0.348185654756365	0.0281432841253801	*
CctBDEF	2	4	-0.11069990318593	0.348185654756365	0.999976738740827	ns
CctDEF	2	4	0.0835577437052995	0.348185654756365	0.999997922647771	ns
WT	4	4	0.209714826148703	0.348185654756365	0.996235935765474	ns
CctABDEF	4	4	1.01177545621067	0.389283396412753	0.0664103361648452	ns
CctAD	4	4	0.0979468349683352	0.348185654756365	0.999991805497467	ns
CctAEF	4	4	-0.0261932354425214	0.348185654756365	0.99999999993012	ns
CctAB	4	4	0.897097220492111	0.348185654756366	0.070418503444281	ns
CctABD	4	4	1.07594092942876	0.348185654756365	0.0166134074307516	*
CctABEF	4	4	0.968352578490721	0.348185654756365	0.0409494977440119	*
CctBDEF	4	4	-0.0872533080582724	0.348185654756366	0.999996975777268	ns
CctDEF	4	4	0.0946068436703697	0.348185654756365	0.999993917859069	ns
WT	8	4	0.060134462071233	0.348185654756365	0.999999884068817	ns
CctABDEF	8	4	1.06197256537181	0.389283396412753	0.0472437829320975	*
CctAD	8	4	0.0478415230532134	0.348185654756365	0.999999984750999	ns
CctAEF	8	4	0.0379758110769454	0.348185654756366	0.999999998055491	ns
CctAB	8	4	0.866739001336994	0.348185654756363	0.087593979391258	ns
CctABD	8	4	0.997161393425803	0.348185654756364	0.0324235680654851	*
CctABEF	8	4	0.971495970635867	0.348185654756365	0.0399416037519504	*
CctBDEF	8	4	-0.0331128093459921	0.348185654756365	0.999999999429095	ns
CctDEF	8	4	0.042786205988811	0.348185654756365	0.999999994360311	ns
WT	0	8	-0.116732776696451	0.348185654756365	0.9999636029099	ns
CctABDEF	0	8	1.40171103578401	0.389283396412753	0.00302259611192013	**
CctAD	0	8	0.24762727443507	0.348185654756365	0.98804415443454	ns
CctAEF	0	8	-0.00808265757288877	0.348185654756365	0.999999999999998	ns
CctAB	0	8	0.843402075503494	0.348185654756365	0.102860452137276	ns
CctABD	0	8	1.1527150652865	0.348185654756365	0.00823654630787551	**
CctABEF	0	8	1.12673485865549	0.348185654756365	0.0105997950025287	*
CctBDEF	0	8	-0.133669828051987	0.348185654756365	0.999887595035416	ns
CctDEF	0	8	0.109412699273148	0.348185654756365	0.999978933783231	ns
WT	2	8	-0.174570557908827	0.348185654756365	0.999048245410333	ns
CctABDEF	2	8	1.35286439013982	0.389283396412753	0.00473116363084003	**
CctAD	2	8	0.214438736567221	0.348185654756366	0.99558066043232	ns
CctAEF	2	8	-0.0227914185464982	0.348185654756365	0.999999999979947	ns
CctAB	2	8	0.880743722222468	0.348185654756367	0.0792529743042261	ns
CctABD	2	8	1.22632155719743	0.348185654756365	0.00397645125299884	**
CctABEF	2	8	1.12776485087591	0.348185654756365	0.0104112099260063	*
CctBDEF	2	8	-0.105458976108289	0.348185654756366	0.999984589990166	ns
CctDEF	2	8	0.118198449762726	0.348185654756365	0.999959580957132	ns
WT	4	8	-0.0673996089483029	0.348185654756364	0.999999683013588	ns
CctABDEF	4	8	1.17258174747628	0.389283396412753	0.0209331475262635	*
CctAD	4	8	0.179888943384753	0.348185654756365	0.998800884227237	ns
CctAEF	4	8	-0.0392254764212705	0.348185654756365	0.999999997403386	ns
CctAB	4	8	0.943378003709352	0.34818565475637	0.0497353142079315	*
CctABD	4	8	1.17048593983551	0.348185654756365	0.00702784572177662	**
CctABEF	4	8	1.05401709530572	0.348185654756365	0.0200714740532353	*
CctBDEF	4	8	-0.0751301375640587	0.348185654756365	0.999999178082658	ns
CctDEF	4	8	0.117078638293752	0.348185654756365	0.999962688599998	ns
WT	8	8	0.09193958035898	0.348185654756365	0.999995246239156	ns
CctABDEF	8	8	1.36989999318319	0.389283396412753	0.00417324801838403	**
CctAD	8	8	0.166425821015258	0.348185654756365	0.999343855441354	ns
CctAEF	8	8	0.0388614809862119	0.348185654756365	0.99999999761083	ns
CctAB	8	8	0.925465590890253	0.348185654756365	0.0570867310495223	ns
CctABD	8	8	1.07063343539436	0.348185654756365	0.017334453443663	*
CctABEF	8	8	1.13377346769365	0.348185654756365	0.00997138208712134	**
CctBDEF	8	8	0.0365422257916761	0.348185654756366	0.999999998621373	ns
CctDEF	8	8	0.119733603513187	0.348185654756365	0.999954960086443	ns
